# A functional non-coding RNA is produced from *xbp-1* mRNA

**DOI:** 10.1101/2020.03.20.000869

**Authors:** Xiao Liu, Jean-Denis Beaudoin, Carrie Ann Davison, Sara G. Kosmaczewski, Benjamin I. Meyer, Antonio J. Giraldez, Marc Hammarlund

**Affiliations:** Department of Genetics, Yale University School of Medicine, New Haven, CT, USA; Yale Stem Cell Center, Yale University School of Medicine, New Haven, CT, USA; Department of Neuroscience, Yale University School of Medicine, New Haven, CT, USA

## Abstract

The *xbp-1* mRNA encodes the XBP-1 transcription factor, a critical part of the unfolded protein response. Here we report that an RNA fragment produced from *xbp-1* mRNA cleavage is a biologically active non-coding RNA (ncRNA) in *Caenorhabditis elegans* neurons, providing the first example of ncRNA derived from mRNA cleavage. We show that the *xbp-1* ncRNA is crucial for axon regeneration *in vivo*, and that it acts independently of the protein-coding function of the *xbp-1* transcript. Structural analysis indicates that the function of the *xbp-1* ncRNA depends on a single RNA stem; and this stem forms only in the cleaved *xbp-1* ncRNA fragment. Disruption of this stem abolishes the non-coding but not coding function of the endogenous *xbp-1* transcript. Thus, cleavage of the *xbp-1* mRNA bifurcates it into a coding and a non-coding pathway; modulation of the two pathways may allow neurons to fine-tune their response to injury and other stresses.

**Graphic abstract:** 
