## Supplementary material for "A functional non-coding RNA is produced from *xbp-1* mRNA": Table S2

### Sheet: NCI annotation
No neuronal injury
gene	total_fold_diff	consequence of RtcB-dependent splicing event	wormbase annotation
xbp-1	662.718
col-161	426.878	141nt in frame deletion in predicted disordered region	structural constituent of cuticle.
T28A8.3	338.328	annotated intron in 5' UTR	no known function; predicted to encode a protein with SPK domain.
H28O16.1	323.362	183nt deletion in 5' region; removes 1 aa in 8 of the 29 isoforms; has no effect on protein coding in the other 21 isoforms	atp-1; an ortholog of human ATP5F1A (ATP synthase F1 subunit alpha); predicted to contribute to ATPase activity; involved in iron import into cell; localizes to the mitochondrion.
tnt-2	318.392	for 4 isoforms, removes 38nt in the 2nd exon and causes a frameshift and early stops; for the other 43 isoforms, this deletion is in an exon of the 5'UTR	an ortholog of human TNNT1; predicted to contribute to calcium-dependent ATPase activity and tropomyosin binding activity.
Y65B4A.8	265.083	annotated intron in 3'UTR (alternatively spliced)	an ortholog of human COASY (Coenzyme A synthase); predicted to have dephospho-CoA kinase activity.
cfim-2	227.138	357nt deletion; for 20 isoforms, removes 1nt from the 5th exon, causes a frameshife and early stops; for the remaining 6 isoforms, no effect.	an ortholog of human CPSF6 and CPSF7 (cleavage and polyadenylation specific factor 7); predicted to have nucleic acid binding activity.
F36A2.13	211.333	annotated intron in 5' UTR	ubr-5; an ortholog of human UBR5 (ubiquitin protein ligase E3 component n-recognin 5); predicted to have ubiquitin binding activity, ubiquitin-protein transferase activity, and zinc ion binding activity.
Neuronal injury (unc-70)
gene	total_fold_diff	consequence of RtcB-dependent splicing event	wormbase annotation
grl-16	1360.54	884nt deletion, 611 CDS deletion (AUG deletion, frameshift)	no known function; predicted to encode a protein with Ground-like domain.
xbp-1	577.659
pqn-51	273.654	annotated intron in 5' UTR	an ortholog of human GTF2A1 (general transcription factor IIA subunit 1); predicted to encode a protein with the following domains: Transcription factor IIA, alpha/beta subunit and Transcription factor IIA, beta-barrel.
Color code legend
not expressed in neurons		in frame amino acid deletion
		hazardous deltion, frameshift, early stops
		annotated intron in UTR region
